# Plant Growth Promoting fungal endophyte *Colletotrichum tofieldiae* Ct0861 reduces mycotoxigenic *Aspergillus* fungi in maize grains

**DOI:** 10.1101/2025.01.17.633531

**Authors:** Sandra Díaz-González, Carlos González-Sanz, Sara González-Bodí, Patricia Marín, Frédéric Brunner, Soledad Sacristán

## Abstract

1.

**Background:** Maize (*Zea mays* L.) is a globally critical crop that faces numerous challenges, including contamination by mycotoxigenic fungi such as *Aspergillus* spp., which threaten food safety and marketability. This study evaluates the potential of the fungal endophyte *Colletotrichum tofieldiae* strain Ct0861 as a bioinoculant to enhance maize productivity and investigates its impact on the maize-associated bacterial and fungal microbiomes.

**Results:** Field trials showed that Ct0861 treatment enhances biomass and yield compared to controls, irrespective of the application method assayed (seed or spray application). Comprehensive microbiome profiling across soil, rhizosphere, roots, leaves, and grains revealed that Ct0861 inoculation induced subtle, compartment-specific effects on microbial diversity and composition<u>, with similar effects for the two application methods</u> <u>used</u>. Fungal alpha-diversity in grains was significantly reduced, while beta-diversity analyses showed localized shifts, particularly in soil and grain-associated microbial communities. Despite these changes, the core microbiome assemblages remained stable, indicating minimal alteration to the broader microbiome structure. Remarkably, Ct0861 significantly reduced the prevalence of *Aspergillus* spp. in maize grains, as confirmed by controlled infection assays. This reduction resulted in lower aflatoxin levels, demonstrating the biocontrol potential of Ct0861.

**Conclusion:** These findings underscore Ct0861’s dual benefits in enhancing crop yield and safety reducing fungal mycotoxin contamination. Further studies are necessary to elucidate the underlying mechanisms and expand its application across diverse agroecosystems.
