## Supplementary Table S1_Reads for "Plant Growth Promoting fungal endophyte *Colletotrichum tofieldiae* Ct0861 reduces mycotoxigenic *Aspergillus* fungi in maize grains"

### Sheet: Table S1.1
Table S1.1 Dada2 dataset analysis stadistics results of total reads and reads per sample
Dataset	Total Raw	Median Raw	Average Raw	Total Nonchimeric	Median Nonchimeric	Average Nonchimeric	Retained Median (%)	Retained average (%)
16S-Dataset	104567296	305162	726162	64729520	224263	449511	64.2364	65.9147
ITS-Dataset	185593733	1163988	1.28885e+06	144725532	887434	1.00504e+06	79.8464	76.9406

### Sheet: Table S1.2
Table S1.2. DADA2 16S rRNA gene results: Total amount of reads entering the pipeline and passing all the quality controls are indicated, as well as percentages of reads filtered in each step and the final percentage of reads retained.
Sample ID	Compartment	Time point1	Application	Treatment	Input	Output	Filtered (%)	Denoised (%)	Chimeras (%)	Retained (%)		11MPT: one month after treatment (approximately one month after sowing for seed application and two months after sowing for spray application)
42392_ID1362_1_8BST0_16S	Bulk soil	1MPT	Seed	Ct0861	2155697	1118673	37.4405	3.36595	14.1596	51.8938		4MPS: approximately 4 months after sowing, near to the end of the crop cycle (reproductive stage R4)
42393_ID1362_2_14BST0_16S	Bulk soil	1MPT	Seed	Ct0861	1613682	970808	35.9452	1.13212	5.00324	60.161
42394_ID1362_3_21BST0_16S	Bulk soil	1MPT	Seed	Ct0861	1271313	784355	34.6069	0.951584	4.74655	61.6965
42395_ID1362_4_28BST0_16S	Bulk soil	1MPT	Seed	Ct0861	1541464	949117	34.6126	1.03004	4.85434	61.5724
42400_ID1362_9_18-1BST0_16S	Bulk soil	1MPT	Seed	Control	1364687	855497	33.2086	1.14131	5.05976	62.6881
42401_ID1362_10_18-2BST0_16S	Bulk soil	1MPT	Seed	Control	1522090	921225	35.833	0.979032	4.74524	60.5237
42402_ID1362_11_23BST0_16S	Bulk soil	1MPT	Seed	Control	1447646	919435	32.6322	0.959757	4.80926	63.5124
42403_ID1362_12_29BST0_16S	Bulk soil	1MPT	Seed	Control	1397532	857948	34.3561	1.17158	5.37133	61.3902
42408_ID1362_17_7BST0_16S	Bulk soil	1MPT	Spray	Ct0861	1291340	808003	34.1382	0.87231	4.16069	62.5709
42409_ID1362_18_15BST0_16S	Bulk soil	1MPT	Spray	Ct0861	1459202	810549	41.4074	0.832062	4.40174	55.5474
42410_ID1362_19_20BST0_16S	Bulk soil	1MPT	Spray	Ct0861	2630239	1635955	34.321	0.912236	4.4282	62.198
42411_ID1362_20_25BST0_16S	Bulk soil	1MPT	Spray	Ct0861	1298780	770301	37.2759	0.89732	4.58755	59.3096
42416_ID1362_25_11BST0_16S	Bulk soil	1MPT	Spray	Control	962498	569197	37.6051	0.93764	4.32361	59.1375
42417_ID1362_26_17BST0_16S	Bulk soil	1MPT	Spray	Control	590434	374517	32.5442	1.03595	4.98254	63.4308
42418_ID1362_27_24BST0_16S	Bulk soil	1MPT	Spray	Control	628929	394226	33.6218	0.943536	4.66879	62.6821
42419_ID1362_28_30BST0_16S	Bulk soil	1MPT	Spray	Control	690331	419454	35.3383	1.07756	5.00849	60.7613
42424_ID1362_33_8-1RZT0_16S	Rhizosphere	1MPT	Seed	Ct0861	853104	486939	39.629	0.905778	4.58949	57.0785
42425_ID1362_34_14-1RZT0_16S	Rhizosphere	1MPT	Seed	Ct0861	764914	491739	32.0317	0.870746	4.58562	64.2868
42426_ID1362_35_21-3RZT0_16S	Rhizosphere	1MPT	Seed	Ct0861	540943	333088	34.9113	0.930436	4.50924	61.5754
42427_ID1362_36_28-1RZT0_16S	Rhizosphere	1MPT	Seed	Ct0861	527074	335887	32.4065	1.0043	4.76424	63.7267
42432_ID1362_41_18-1RZT0_16S	Rhizosphere	1MPT	Seed	Control	436008	262645	36.4103	0.997995	4.31493	60.2386
42433_ID1362_42_18-2RZT0_16S	Rhizosphere	1MPT	Seed	Control	400356	207164	45.1778	0.885714	4.7697	51.7449
42434_ID1362_43_23-2RZT0_16S	Rhizosphere	1MPT	Seed	Control	649281	424504	31.5092	0.916352	3.65823	65.3806
42435_ID1362_44_29-1RZT0_16S	Rhizosphere	1MPT	Seed	Control	422077	234374	41.1164	0.92422	4.81772	55.5287
42440_ID1362_49_7-1RZT0_16S	Rhizosphere	1MPT	Spray	Ct0861	556264	244236	53.0556	1.04965	5.47923	43.9065
42441_ID1362_50_15-1RZT0_16S	Rhizosphere	1MPT	Spray	Ct0861	571692	297400	44.582	0.945016	5.23411	52.021
42442_ID1362_51_20-2RZT0_16S	Rhizosphere	1MPT	Spray	Ct0861	546749	284028	44.7608	0.955897	5.04959	51.9485
42443_ID1362_52_25-3RZT0_16S	Rhizosphere	1MPT	Spray	Ct0861	558010	337925	35.6291	0.979131	4.99158	60.559
42448_ID1362_57_11-1RZT0_16S	Rhizosphere	1MPT	Spray	Control	416254	221092	43.9662	0.869908	4.37776	53.1147
42449_ID1362_58_17-2RZT0_16S	Rhizosphere	1MPT	Spray	Control	733983	361189	47.7252	1.04303	4.87166	49.2095
42450_ID1362_59_24-2RZT0_16S	Rhizosphere	1MPT	Spray	Control	509206	309526	35.4037	1.05373	4.89642	60.786
42451_ID1362_60_30-2RZT0_16S	Rhizosphere	1MPT	Spray	Control	386804	185682	48.7017	1.16165	5.32177	48.0042
42456_ID1362_65_8-1RTT0_16S	Root	1MPT	Seed	Ct0861	141377	81236	39.0608	0.727767	5.01713	57.4605
42457_ID1362_66_14-1RTT0_16S	Root	1MPT	Seed	Ct0861	157099	95643	35.372	0.657934	5.1744	60.8807
42458_ID1362_67_21-3RTT0_16S	Root	1MPT	Seed	Ct0861	218348	146365	30.5169	0.680223	2.86562	67.0329
42459_ID1362_68_28-1RTT0_16S	Root	1MPT	Seed	Ct0861	185467	120870	31.8979	0.724425	3.60629	65.1706
42464_ID1362_73_18-1RTT0_16S	Root	1MPT	Seed	Control	301870	227434	23.1345	0.331848	1.65612	75.3417
42465_ID1362_74_18-2RTT0_16S	Root	1MPT	Seed	Control	91733	41600	50.3221	0.739505	8.03378	45.349
42466_ID1362_75_23-2RTT0_16S	Root	1MPT	Seed	Control	131294	74555	39.3095	0.48442	5.98005	56.7848
42467_ID1362_76_29-1RTT0_16S	Root	1MPT	Seed	Control	177698	125208	27.3627	0.478791	2.52925	70.4611
42472_ID1362_81_7-1RTT0_16S	Root	1MPT	Spray	Ct0861	175501	121158	28.8295	0.782194	2.23517	69.0355
42473_ID1362_82_15-1RTT0_16S	Root	1MPT	Spray	Ct0861	192385	116363	36.821	1.23574	3.06718	60.4844
42474_ID1362_83_20-2RTT0_16S	Root	1MPT	Spray	Ct0861	129913	88403	29.5867	0.858149	2.52285	68.0478
42475_ID1362_84_25-3RTT0_16S	Root	1MPT	Spray	Ct0861	139020	96661	28.1226	0.792602	2.49264	69.5303
42480_ID1362_89_11-1RTT0_16S	Root	1MPT	Spray	Control	248834	173760	28.2236	0.60581	2.11917	69.8297
42481_ID1362_90_17-2RTT0_16S	Root	1MPT	Spray	Control	279199	171649	36.243	0.811757	2.78369	61.4791
42482_ID1362_91_24-2RTT0_16S	Root	1MPT	Spray	Control	356064	271727	21.6191	0.562551	2.08601	76.3141
42483_ID1362_92_30-2RTT0_16S	Root	1MPT	Spray	Control	271162	188163	27.9578	0.854871	2.84901	69.3914
42488_ID1362_97_8-1LT0_16S	Leaf	1MPT	Seed	Ct0861	297246	229344	20.1089	0.361304	3.07292	77.1563
42489_ID1362_98_14-1LT0_16S	Leaf	1MPT	Seed	Ct0861	211141	161772	21.2166	0.262709	2.49236	76.618
42490_ID1362_99_21-3LT0_16S	Leaf	1MPT	Seed	Ct0861	330068	264869	17.4188	0.33202	2.50305	80.2468
42491_ID1362_100_28-1LT0_16S	Leaf	1MPT	Seed	Ct0861	172307	135251	19.1739	0.400663	2.49439	78.4942
42496_ID1362_105_18-1LT0_16S	Leaf	1MPT	Seed	Control	304538	242083	18.4053	0.281705	2.30198	79.4919
42497_ID1362_106_18-2LT0_16S	Leaf	1MPT	Seed	Control	306302	241153	19.2052	0.332962	2.22946	78.7305
42498_ID1362_107_23-2LT0_16S	Leaf	1MPT	Seed	Control	208868	164446	19.3567	0.32178	2.05484	78.732
42499_ID1362_108_29-1LT0_16S	Leaf	1MPT	Seed	Control	322392	255782	18.5582	0.272317	2.31624	79.3388
42504_ID1362_113_7-1LT0_16S	Leaf	1MPT	Spray	Ct0861	219493	172006	19.6621	0.354437	2.10858	78.3651
42505_ID1362_114_15-1LT0_16S	Leaf	1MPT	Spray	Ct0861	111066	70984	32.7292	0.396172	4.61576	63.9115
42506_ID1362_115_20-2LT0_16S	Leaf	1MPT	Spray	Ct0861	183731	139003	22.6097	0.337576	1.91024	75.6557
42507_ID1362_116_25-3LT0_16S	Leaf	1MPT	Spray	Ct0861	93962	68777	24.3354	0.492292	2.7832	73.1966
42512_ID1362_121_11-1LT0_16S	Leaf	1MPT	Spray	Control	343704	239226	27.8638	0.299675	3.2226	69.6023
42513_ID1362_122_17-2LT0_16S	Leaf	1MPT	Spray	Control	154206	111409	25.3019	0.395871	2.89716	72.2469
42514_ID1362_123_24-2LT0_16S	Leaf	1MPT	Spray	Control	476683	375893	19.2233	0.409299	1.97667	78.856
42515_ID1362_124_30-2LT0_16S	Leaf	1MPT	Spray	Control	192286	107978	40.0632	0.410412	5.92366	56.1549
42520_ID1362_129_8BST1_16S	Bulk soil	4MPS	Seed	Ct0861	707995	442153	34.1892	0.939612	4.20445	62.4514
42521_ID1362_130_14BST1_16S	Bulk soil	4MPS	Seed	Ct0861	620036	384713	34.5235	0.922217	4.35592	62.0469
42522_ID1362_131_21BST1_16S	Bulk soil	4MPS	Seed	Ct0861	539943	337698	33.9267	0.938171	4.4461	62.5433
42523_ID1362_132_28BST1_16S	Bulk soil	4MPS	Seed	Ct0861	617505	360151	38.0765	1.06151	4.80305	58.3236
42528_ID1362_137_18-1BST1_16S	Bulk soil	4MPS	Seed	Control	736725	436535	36.4806	1.29989	5.48736	59.2535
42529_ID1362_138_18-2BST1_16S	Bulk soil	4MPS	Seed	Control	586626	361724	34.6512	1.01525	4.67426	61.6618
42530_ID1362_139_23BST1_16S	Bulk soil	4MPS	Seed	Control	714098	447163	33.8589	0.984307	4.3835	62.6193
42531_ID1362_140_29BST1_16S	Bulk soil	4MPS	Seed	Control	615356	384500	33.8778	0.991184	4.55599	62.4842
42536_ID1362_145_7BST1_16S	Bulk soil	4MPS	Spray	Ct0861	2726303	1667269	35.4298	1.00893	4.3239	61.1549
42537_ID1362_146_15BST1_16S	Bulk soil	4MPS	Spray	Ct0861	1802954	1099675	35.6591	0.934195	4.30944	60.993
42538_ID1362_147_20BST1_16S	Bulk soil	4MPS	Spray	Ct0861	2363088	1509917	32.5456	1.00928	4.30954	63.8959
42539_ID1362_148_25BST1_16S	Bulk soil	4MPS	Spray	Ct0861	2118929	1342748	32.9065	0.947552	4.64738	63.3692
42544_ID1362_153_11BST1_16S	Bulk soil	4MPS	Spray	Control	2192939	1347126	34.849	1.06305	4.69801	61.4302
42545_ID1362_154_17BST1_16S	Bulk soil	4MPS	Spray	Control	2092813	1330476	32.5234	1.04103	4.7932	63.5736
42546_ID1362_155_24BST1_16S	Bulk soil	4MPS	Spray	Control	1659870	1047237	32.9058	1.09098	4.92853	63.0915
42547_ID1362_156_30BST1_16S	Bulk soil	4MPS	Spray	Control	2238311	1433910	32.3159	0.962058	4.43187	64.0621
42552_ID1362_161_8-1RZT1_16S	Rhizosphere	4MPS	Seed	Ct0861	3258884	2091744	32.0815	0.849784	4.68578	64.1859
42553_ID1362_162_14-1RZT1_16S	Rhizosphere	4MPS	Seed	Ct0861	2261535	1414036	34.1267	0.855581	4.2631	62.5255
42554_ID1362_163_21-1RZT1_16S	Rhizosphere	4MPS	Seed	Ct0861	2420591	1472514	35.9573	0.855754	4.19215	60.8328
42555_ID1362_164_28-1RZT1_16S	Rhizosphere	4MPS	Seed	Ct0861	2340161	1512615	31.591	0.990143	4.56862	64.6372
42560_ID1362_169_12-2RZT1_16S	Rhizosphere	4MPS	Seed	Control	2419809	1113730	50.8154	1.11564	5.36709	46.0255
42561_ID1362_170_18-1RZT1_16S	Rhizosphere	4MPS	Seed	Control	1338919	751017	41.1829	0.780559	3.8841	56.0913
42562_ID1362_171_23-2RZT1_16S	Rhizosphere	4MPS	Seed	Control	2067310	1068927	45.1864	1.04971	4.66836	51.7062
42563_ID1362_172_29-1RZT1_16S	Rhizosphere	4MPS	Seed	Control	1624150	844847	45.0144	1.03914	4.40409	52.0178
42568_ID1362_177_7-1RZT1_16S	Rhizosphere	4MPS	Spray	Ct0861	1831401	1093675	36.4301	1.05015	5.06236	59.7179
42569_ID1362_178_15-1RZT1_16S	Rhizosphere	4MPS	Spray	Ct0861	2178510	1309186	36.124	0.990195	4.97755	60.0955
42570_ID1362_179_20-2RZT1_16S	Rhizosphere	4MPS	Spray	Ct0861	887836	306005	62.4954	1.4121	6.78451	34.4664
42571_ID1362_180_25-1RZT1_16S	Rhizosphere	4MPS	Spray	Ct0861	2448333	1382573	39.7693	1.12583	5.17625	56.47
42576_ID1362_185_11-1RZT1_16S	Rhizosphere	4MPS	Spray	Control	2396553	1477590	34.5244	0.960451	4.92231	61.6548
42577_ID1362_186_17-2RZT1_16S	Rhizosphere	4MPS	Spray	Control	1930925	1219824	32.6884	0.90803	5.28839	63.173
42578_ID1362_187_24-2RZT1_16S	Rhizosphere	4MPS	Spray	Control	2119819	1326780	34.0817	0.895554	4.19213	62.5893
42579_ID1362_188_30-2RZT1_16S	Rhizosphere	4MPS	Spray	Control	1929573	1185484	35.1463	0.884609	4.42189	61.4376
42584_ID1362_193_8-1RTT1_16S	Root	4MPS	Seed	Ct0861	277711	198780	25.9295	0.863871	2.52299	71.578
42585_ID1362_194_14-1RTT1_16S	Root	4MPS	Seed	Ct0861	213828	158294	23.7097	0.758904	2.22247	74.0287
42586_ID1362_195_21-1RTT1_16S	Root	4MPS	Seed	Ct0861	221574	167119	22.9404	0.425198	1.70511	75.4236
42587_ID1362_196_28-1RTT1_16S	Root	4MPS	Seed	Ct0861	188701	143347	22.3618	0.440944	1.72154	75.9652
42592_ID1362_201_12-2RTT1_16S	Root	4MPS	Seed	Control	250097	182632	24.3617	0.92827	2.55105	73.0245
42593_ID1362_202_18-1RTT1_16S	Root	4MPS	Seed	Control	274891	208396	22.2328	0.53982	1.9871	75.8104
42594_ID1362_203_23-2RTT1_16S	Root	4MPS	Seed	Control	289734	219305	22.2898	0.556066	2.05269	75.6918
42595_ID1362_204_29-1RTT1_16S	Root	4MPS	Seed	Control	274201	207153	22.3333	0.621704	2.11965	75.5479
42600_ID1362_209_7-1RTT1_16S	Root	4MPS	Spray	Ct0861	191210	135978	26.4704	0.433156	2.86384	71.1145
42601_ID1362_210_15-1RTT1_16S	Root	4MPS	Spray	Ct0861	211965	140905	30.0668	0.559926	4.40897	66.4756
42602_ID1362_211_20-2RTT1_16S	Root	4MPS	Spray	Ct0861	159997	100249	33.8088	0.665697	4.70537	62.6568
42603_ID1362_212_25-1RTT1_16S	Root	4MPS	Spray	Ct0861	210304	144015	28.6937	0.814217	3.17603	68.4794
42608_ID1362_217_11-1RTT1_16S	Root	4MPS	Spray	Control	272969	196547	25.5564	0.853313	2.44548	72.0034
42609_ID1362_218_17-2RTT1_16S	Root	4MPS	Spray	Control	205132	152360	23.7272	0.571392	2.06086	74.2741
42610_ID1362_219_24-2RTT1_16S	Root	4MPS	Spray	Control	200119	149450	23.4915	0.55647	1.84295	74.6806
42611_ID1362_220_30-2RTT1_16S	Root	4MPS	Spray	Control	157944	114696	25.0931	0.750564	2.32237	72.6181
42616_ID1362_225_8-1LT1_16S	Leaf	4MPS	Seed	Ct0861	175102	127632	25.01	0.382304	2.42724	72.8901
42617_ID1362_226_14-1LT1_16S	Leaf	4MPS	Seed	Ct0861	209955	163254	20.3777	0.348147	2.00193	77.7567
42618_ID1362_227_21-1LT1_16S	Leaf	4MPS	Seed	Ct0861	183785	140382	21.6536	0.359055	2.15373	76.3838
42619_ID1362_228_28-1LT1_16S	Leaf	4MPS	Seed	Ct0861	190374	141624	23.831	0.338607	2.00048	74.3925
42624_ID1362_233_12-2LT1_16S	Leaf	4MPS	Seed	Control	91251	51691	40.725	0.63414	3.82354	56.6471
42625_ID1362_234_18-1LT1_16S	Leaf	4MPS	Seed	Control	160419	118388	23.827	0.476284	2.65266	73.7992
42626_ID1362_235_23-2LT1_16S	Leaf	4MPS	Seed	Control	155607	114974	23.8119	0.643589	2.39152	73.8874
42627_ID1362_236_29-1LT1_16S	Leaf	4MPS	Seed	Control	204995	156482	21.4932	0.497716	2.28059	76.3345
42632_ID1362_241_7-1LT1_16S	Leaf	4MPS	Spray	Ct0861	256567	192242	21.8216	1.17908	3.01339	74.9286
42633_ID1362_242_15-1LT1_16S	Leaf	4MPS	Spray	Ct0861	236058	176260	22.1755	1.20025	2.89026	74.6681
42634_ID1362_243_20-2LT1_16S	Leaf	4MPS	Spray	Ct0861	233198	178339	20.444	0.997181	2.90407	76.4754
42635_ID1362_244_25-1LT1_16S	Leaf	4MPS	Spray	Ct0861	219819	166638	21.1051	1.21377	2.73347	75.8069
42640_ID1362_249_11-1LT1_16S	Leaf	4MPS	Spray	Control	305786	233278	21.0749	0.918199	2.44557	76.288
42641_ID1362_250_17-2LT1_16S	Leaf	4MPS	Spray	Control	235762	178305	21.4475	1.11719	2.63368	75.6292
42642_ID1362_251_24-2LT1_16S	Leaf	4MPS	Spray	Control	232643	177221	21.043	0.935826	2.60924	76.1772
42643_ID1362_252_30-2LT1_16S	Leaf	4MPS	Spray	Control	231680	176982	20.8835	0.912726	2.55583	76.3907
42648_ID1362_257_8-1GT1_16S	Grain	4MPS	Seed	Ct0861	255845	185871	25.1246	0.97356	2.01845	72.6498
42649_ID1362_258_14-1GT1_16S	Grain	4MPS	Seed	Ct0861	239968	163755	28.6501	0.857976	3.53053	68.2403
42650_ID1362_259_21-1GT1_16S	Grain	4MPS	Seed	Ct0861	275594	194202	27.0779	1.09669	2.29568	70.4667
42651_ID1362_260_28-1GT1_16S	Grain	4MPS	Seed	Ct0861	267870	192456	25.7875	0.965829	2.24358	71.8468
42656_ID1362_265_12-2GT1_16S	Grain	4MPS	Seed	Control	245556	145908	37.5707	0.884546	3.97188	59.4194
42657_ID1362_266_18-1GT1_16S	Grain	4MPS	Seed	Control	213271	147691	28.1304	1.08823	2.58428	69.2504
42658_ID1362_267_23-2GT1_16S	Grain	4MPS	Seed	Control	208554	144300	28.5279	0.844638	2.3674	69.1907
42659_ID1362_268_29-1GT1_16S	Grain	4MPS	Seed	Control	272230	195999	25.6805	0.854093	2.28972	71.9976
42664_ID1362_273_7-1GT1_16S	Grain	4MPS	Spray	Ct0861	252339	181331	25.7891	0.91262	2.27589	71.8601
42665_ID1362_274_15-1GT1_16S	Grain	4MPS	Spray	Ct0861	261358	186946	26.1775	0.922562	2.20495	71.5287
42666_ID1362_275_20-2GT1_16S	Grain	4MPS	Spray	Ct0861	360810	259536	26.2662	0.586004	1.86933	71.9315
42667_ID1362_276_25-1GT1_16S	Grain	4MPS	Spray	Ct0861	203587	140031	29.1286	0.932876	2.03443	68.7819
42672_ID1362_281_11-1GT1_16S	Grain	4MPS	Spray	Control	231345	171181	24.1069	0.785419	1.73081	73.9938
42673_ID1362_282_17-2GT1_16S	Grain	4MPS	Spray	Control	188181	127229	29.3032	0.863663	3.53327	67.6099
42674_ID1362_283_24-2GT1_16S	Grain	4MPS	Spray	Control	252313	186557	23.738	0.965081	2.10168	73.9387
42675_ID1362_284_30-2GT1_16S	Grain	4MPS	Spray	Control	263757	192618	24.6333	0.767161	2.35324	73.0286

### Sheet: Table S1.3
Table S1.3. DADA2 ITS results: Total amount of reads entering the pipeline and passing all the quality controls are indicated, as well as percentages of reads filtered in each step and the final percentage of reads retained.
Sample ID	Compartment	Time point1	Application	Treatment	Input	Output	Filtered (%)	Denoised (%)	Chimeras (%)	Retained (%)		11MPT: one month after treatment (approximately one month after sowing for seed application and two months after sowing for spray application)
42968_ID1362_1_8BST0_ITS	Bulk soil	1MPT	Seed	Ct0861	2108897	1801179	10.6545	0.139051	4.27331	85.4086		4MPS: approximately 4 months after sowing, near to the end of the crop cycle (reproductive stage R4)
42969_ID1362_2_14BST0_ITS	Bulk soil	1MPT	Seed	Ct0861	1326463	1149466	9.86722	0.183928	3.67972	86.6565
42970_ID1362_3_21BST0_ITS	Bulk soil	1MPT	Seed	Ct0861	1495101	1283026	9.87037	0.188345	4.60709	85.8153
42971_ID1362_4_28BST0_ITS	Bulk soil	1MPT	Seed	Ct0861	1429587	1243847	10.0733	0.160628	3.09058	87.0074
42976_ID1362_9_18-1BST0_ITS	Bulk soil	1MPT	Seed	Control	1611354	1395672	10.0167	0.173937	3.57572	86.6149
42977_ID1362_10_18-2BST0_ITS	Bulk soil	1MPT	Seed	Control	948966	825881	9.93113	0.192109	3.18844	87.0296
42978_ID1362_11_23BST0_ITS	Bulk soil	1MPT	Seed	Control	1175475	1019764	9.37179	0.182669	4.10038	86.7534
42979_ID1362_12_29BST0_ITS	Bulk soil	1MPT	Seed	Control	1359500	1139513	9.76521	0.177706	6.94526	83.8185
42984_ID1362_17_7BST0_ITS	Bulk soil	1MPT	Spray	Ct0861	1350761	1108689	10.5784	0.167981	8.05694	82.0788
42985_ID1362_18_15BST0_ITS	Bulk soil	1MPT	Spray	Ct0861	1781695	1533751	10.9696	0.169204	3.14575	86.0838
42986_ID1362_19_20BST0_ITS	Bulk soil	1MPT	Spray	Ct0861	2458791	2153440	9.02362	0.157136	3.58036	87.5813
42987_ID1362_20_25BST0_ITS	Bulk soil	1MPT	Spray	Ct0861	1789677	1541811	10.9404	0.171845	3.10023	86.1502
42992_ID1362_25_11BST0_ITS	Bulk soil	1MPT	Spray	Control	2848524	2382930	9.35218	0.138452	7.58643	83.6549
42993_ID1362_26_17BST0_ITS	Bulk soil	1MPT	Spray	Control	1351078	1176942	9.05706	0.168714	4.05132	87.1113
42994_ID1362_27_24BST0_ITS	Bulk soil	1MPT	Spray	Control	1271412	1096245	10.4585	0.225396	3.48894	86.2226
42995_ID1362_28_30BST0_ITS	Bulk soil	1MPT	Spray	Control	1714733	1459789	10.5312	0.170909	4.68421	85.1321
43000_ID1362_33_8-1RZT0_ITS	Rhizosphere	1MPT	Seed	Ct0861	1414878	1198287	10.4704	0.173912	5.23862	84.6919
43001_ID1362_34_14-1RZT0_ITS	Rhizosphere	1MPT	Seed	Ct0861	1269834	1074456	10.5257	0.1924	5.24987	84.6139
43002_ID1362_35_21-3RZT0_ITS	Rhizosphere	1MPT	Seed	Ct0861	1202276	1022854	10.2273	0.207261	5.03445	85.0765
43003_ID1362_36_28-1RZT0_ITS	Rhizosphere	1MPT	Seed	Ct0861	1534204	1209787	9.89692	0.196837	12.3117	78.8544
43008_ID1362_41_18-1RZT0_ITS	Rhizosphere	1MPT	Seed	Control	1573051	1261338	10.7501	0.180278	9.9954	80.1842
43009_ID1362_42_18-2RZT0_ITS	Rhizosphere	1MPT	Seed	Control	1854260	1504858	13.6966	0.19434	5.78025	81.1568
43010_ID1362_43_23-2RZT0_ITS	Rhizosphere	1MPT	Seed	Control	1788117	1515739	11.4986	0.139083	4.08585	84.7673
43011_ID1362_44_29-1RZT0_ITS	Rhizosphere	1MPT	Seed	Control	1501418	1249897	12.0241	0.22659	5.15945	83.2478
43016_ID1362_49_7-1RZT0_ITS	Rhizosphere	1MPT	Spray	Ct0861	1754939	843034	14.5499	0.173046	43.6852	48.0378
43017_ID1362_50_15-1RZT0_ITS	Rhizosphere	1MPT	Spray	Ct0861	377259	273006	14.2125	0.280249	15.4084	72.3657
43018_ID1362_51_20-2RZT0_ITS	Rhizosphere	1MPT	Spray	Ct0861	968695	824185	10.4595	0.227007	4.76309	85.082
43019_ID1362_52_25-3RZT0_ITS	Rhizosphere	1MPT	Spray	Ct0861	843968	617083	9.91803	0.195327	18.6741	73.1169
43024_ID1362_57_11-1RZT0_ITS	Rhizosphere	1MPT	Spray	Control	2063728	1889969	6.71629	0.0995781	1.72816	91.5803
43025_ID1362_58_17-2RZT0_ITS	Rhizosphere	1MPT	Spray	Control	982669	883024	9.26314	0.0670672	0.900179	89.8598
43026_ID1362_59_24-2RZT0_ITS	Rhizosphere	1MPT	Spray	Control	1275630	1158468	8.24252	0.101496	0.926197	90.8154
43027_ID1362_60_30-2RZT0_ITS	Rhizosphere	1MPT	Spray	Control	1199386	878095	10.5998	0.148379	17.9858	73.212
43032_ID1362_65_8-1RTT0_ITS	Root	1MPT	Seed	Ct0861	1087636	861988	10.4836	0.0376946	11.4316	79.2534
43033_ID1362_66_14-1RTT0_ITS	Root	1MPT	Seed	Ct0861	1289598	1018521	10.7393	0.0396141	11.4828	78.9797
43034_ID1362_67_21-3RTT0_ITS	Root	1MPT	Seed	Ct0861	1250218	1007037	8.99227	0.026191	11.469	80.5489
43035_ID1362_68_28-1RTT0_ITS	Root	1MPT	Seed	Ct0861	1172747	93136	9.51979	0.0347751	91.2197	7.9417
43040_ID1362_73_18-1RTT0_ITS	Root	1MPT	Seed	Control	2303539	1851545	8.35315	0.0402156	12.2604	80.3783
43041_ID1362_74_18-2RTT0_ITS	Root	1MPT	Seed	Control	869614	598506	21.6067	0.0465001	12.1655	68.8243
43042_ID1362_75_23-2RTT0_ITS	Root	1MPT	Seed	Control	1084741	795269	14.7454	0.029412	13.9803	73.3142
43043_ID1362_76_29-1RTT0_ITS	Root	1MPT	Seed	Control	1265466	65186	8.10808	0.0262284	94.3929	5.15115
43048_ID1362_81_7-1RTT0_ITS	Root	1MPT	Spray	Ct0861	1041988	836854	6.98501	0.031985	13.628	80.3132
43049_ID1362_82_15-1RTT0_ITS	Root	1MPT	Spray	Ct0861	1099747	104847	7.3105	0.0287438	89.7114	9.53374
43050_ID1362_83_20-2RTT0_ITS	Root	1MPT	Spray	Ct0861	910090	721281	7.50365	0.0324305	14.289	79.2538
43051_ID1362_84_25-3RTT0_ITS	Root	1MPT	Spray	Ct0861	1088121	888232	7.93533	0.034339	11.3037	81.6299
43056_ID1362_89_11-1RTT0_ITS	Root	1MPT	Spray	Control	1754408	1498919	6.51012	0.0312768	8.58472	85.4373
43057_ID1362_90_17-2RTT0_ITS	Root	1MPT	Spray	Control	1309267	1104433	6.43994	0.0890648	9.75822	84.3551
43058_ID1362_91_24-2RTT0_ITS	Root	1MPT	Spray	Control	1403755	1229508	6.26085	0.0466612	6.51935	87.5871
43059_ID1362_92_30-2RTT0_ITS	Root	1MPT	Spray	Control	1059777	871603	6.8421	0.0406172	11.6796	82.244
43064_ID1362_97_8-1LT0_ITS	Leaf	1MPT	Seed	Ct0861	772725	561392	12.0335	0.0613471	17.36	72.6509
43065_ID1362_98_14-1LT0_ITS	Leaf	1MPT	Seed	Ct0861	669281	479314	12.8649	0.0607018	17.7602	71.6163
43066_ID1362_99_21-3LT0_ITS	Leaf	1MPT	Seed	Ct0861	795873	590335	10.6072	0.0577691	16.9761	74.1745
43067_ID1362_100_28-1LT0_ITS	Leaf	1MPT	Seed	Ct0861	642383	467469	11.4592	0.0576682	17.7633	72.7711
43072_ID1362_105_18-1LT0_ITS	Leaf	1MPT	Seed	Control	834131	621223	10.8833	0.0581153	16.3807	74.4755
43073_ID1362_106_18-2LT0_ITS	Leaf	1MPT	Seed	Control	825910	606990	10.9869	0.0646111	17.3818	73.4935
43074_ID1362_107_23-2LT0_ITS	Leaf	1MPT	Seed	Control	764313	572295	11.1528	0.0590513	15.674	74.877
43075_ID1362_108_29-1LT0_ITS	Leaf	1MPT	Seed	Control	943360	704645	10.8063	0.0629889	16.2023	74.6952
43080_ID1362_113_7-1LT0_ITS	Leaf	1MPT	Spray	Ct0861	908276	676493	10.9696	0.0490947	16.301	74.481
43081_ID1362_114_15-1LT0_ITS	Leaf	1MPT	Spray	Ct0861	736527	29705	16.1264	0.0508295	95.189	4.03312
43082_ID1362_115_20-2LT0_ITS	Leaf	1MPT	Spray	Ct0861	944042	37714	12.9471	0.0469692	95.4087	3.99495
43083_ID1362_116_25-3LT0_ITS	Leaf	1MPT	Spray	Ct0861	635028	464345	12.9528	0.0528245	15.9529	73.122
43088_ID1362_121_11-1LT0_ITS	Leaf	1MPT	Spray	Control	1089772	773277	14.2214	0.0469624	17.2392	70.9577
43089_ID1362_122_17-2LT0_ITS	Leaf	1MPT	Spray	Control	753524	539765	12.5501	0.0479546	18.0486	71.6321
43090_ID1362_123_24-2LT0_ITS	Leaf	1MPT	Spray	Control	906409	673816	10.4594	0.0606207	16.9269	74.3391
43091_ID1362_124_30-2LT0_ITS	Leaf	1MPT	Spray	Control	812336	527493	20.5962	0.0443393	18.1852	64.9353
43096_ID1362_129_8BST1_ITS	Bulk soil	4MPS	Seed	Ct0861	860068	672148	15.7348	0.290312	6.98639	78.1506
43097_ID1362_130_14BST1_ITS	Bulk soil	4MPS	Seed	Ct0861	958648	731315	15.4731	0.28927	9.48747	76.2861
43098_ID1362_131_21BST1_ITS	Bulk soil	4MPS	Seed	Ct0861	904350	723197	14.7985	0.283575	5.87478	79.9687
43099_ID1362_132_28BST1_ITS	Bulk soil	4MPS	Seed	Ct0861	930143	717815	17.9933	0.294318	5.6171	77.1725
43104_ID1362_137_18-1BST1_ITS	Bulk soil	4MPS	Seed	Control	858923	601020	17.7397	0.275705	14.7011	69.9737
43105_ID1362_138_18-2BST1_ITS	Bulk soil	4MPS	Seed	Control	964587	725234	16.381	0.256516	9.85384	75.186
43106_ID1362_139_23BST1_ITS	Bulk soil	4MPS	Seed	Control	1118705	880838	15.6988	0.258408	6.35808	78.7373
43107_ID1362_140_29BST1_ITS	Bulk soil	4MPS	Seed	Control	661402	506568	16.3627	0.309303	8.1419	76.59
43112_ID1362_145_7BST1_ITS	Bulk soil	4MPS	Spray	Ct0861	2783015	2189425	15.323	0.196132	6.9103	78.671
43113_ID1362_146_15BST1_ITS	Bulk soil	4MPS	Spray	Ct0861	1923713	1449561	13.6866	0.174172	12.547	75.3522
43114_ID1362_147_20BST1_ITS	Bulk soil	4MPS	Spray	Ct0861	2357886	1889053	13.2475	0.188069	7.47542	80.1164
43115_ID1362_148_25BST1_ITS	Bulk soil	4MPS	Spray	Ct0861	1984871	1596929	13.698	0.193931	6.59388	80.4551
43120_ID1362_153_11BST1_ITS	Bulk soil	4MPS	Spray	Control	2039775	1633067	14.0071	0.203186	6.70838	80.0611
43121_ID1362_154_17BST1_ITS	Bulk soil	4MPS	Spray	Control	2132449	1766192	13.5763	0.162946	4.00807	82.8246
43122_ID1362_155_24BST1_ITS	Bulk soil	4MPS	Spray	Control	3178884	2582460	13.5014	0.185257	5.9075	81.2379
43123_ID1362_156_30BST1_ITS	Bulk soil	4MPS	Spray	Control	2749059	2170480	14.5909	0.212739	7.36131	78.9536
43128_ID1362_161_8-1RZT1_ITS	Rhizosphere	4MPS	Seed	Ct0861	1503847	1129467	15.0972	0.186011	11.3749	75.1052
43129_ID1362_162_14-1RZT1_ITS	Rhizosphere	4MPS	Seed	Ct0861	2679257	2255179	12.4677	0.207401	3.63924	84.1718
43130_ID1362_163_21-1RZT1_ITS	Rhizosphere	4MPS	Seed	Ct0861	2047176	1621184	15.6831	0.213949	5.87771	79.1912
43131_ID1362_164_28-1RZT1_ITS	Rhizosphere	4MPS	Seed	Ct0861	2262073	1972468	11.0565	0.164019	1.80214	87.1974
43136_ID1362_169_12-2RZT1_ITS	Rhizosphere	4MPS	Seed	Control	1155229	806267	23.8899	0.246916	8.0732	69.7928
43137_ID1362_170_18-1RZT1_ITS	Rhizosphere	4MPS	Seed	Control	1199021	944528	16.8125	0.256658	5.06073	78.7749
43138_ID1362_171_23-2RZT1_ITS	Rhizosphere	4MPS	Seed	Control	2125332	1605939	18.6366	0.213099	6.93214	75.5618
43139_ID1362_172_29-1RZT1_ITS	Rhizosphere	4MPS	Seed	Control	1344868	1052319	18.152	0.291166	4.12048	78.247
43144_ID1362_177_7-1RZT1_ITS	Rhizosphere	4MPS	Spray	Ct0861	1429371	1151837	14.0226	0.250379	6.03838	80.5835
43145_ID1362_178_15-1RZT1_ITS	Rhizosphere	4MPS	Spray	Ct0861	1814270	1465556	13.7039	0.234217	6.17307	80.7794
43146_ID1362_179_20-2RZT1_ITS	Rhizosphere	4MPS	Spray	Ct0861	2677303	1999004	23.1267	0.20849	2.66988	74.6648
43147_ID1362_180_25-1RZT1_ITS	Rhizosphere	4MPS	Spray	Ct0861	2244595	1821325	14.4277	0.252089	4.93677	81.1427
43152_ID1362_185_11-1RZT1_ITS	Rhizosphere	4MPS	Spray	Control	1687224	1299512	16.6814	0.181395	7.39085	77.0207
43153_ID1362_186_17-2RZT1_ITS	Rhizosphere	4MPS	Spray	Control	1948935	1318841	20.9801	0.166618	14.2206	67.6698
43154_ID1362_187_24-2RZT1_ITS	Rhizosphere	4MPS	Spray	Control	1741893	1359673	15.1027	0.247021	7.82922	78.0572
43155_ID1362_188_30-2RZT1_ITS	Rhizosphere	4MPS	Spray	Control	1315621	1063354	15.0475	0.232451	4.63663	80.8253
43160_ID1362_193_8-1RTT1_ITS	Root	4MPS	Seed	Ct0861	1941079	1625913	14.084	0.0587037	2.44828	83.7634
43161_ID1362_194_14-1RTT1_ITS	Root	4MPS	Seed	Ct0861	1283468	1057433	14.8304	0.0760207	3.19145	82.3887
43162_ID1362_195_21-1RTT1_ITS	Root	4MPS	Seed	Ct0861	1387124	1059861	18.0948	0.0512267	6.66491	76.4071
43163_ID1362_196_28-1RTT1_ITS	Root	4MPS	Seed	Ct0861	1203798	973910	11.6743	0.0531383	8.35496	80.9031
43168_ID1362_201_12-2RTT1_ITS	Root	4MPS	Seed	Control	1210564	967887	16.0172	0.102295	4.70045	79.9534
43169_ID1362_202_18-1RTT1_ITS	Root	4MPS	Seed	Control	1212846	998656	14.3301	0.068332	3.82131	82.3399
43170_ID1362_203_23-2RTT1_ITS	Root	4MPS	Seed	Control	1020744	783184	21.6299	0.0886297	2.01001	76.7268
43171_ID1362_204_29-1RTT1_ITS	Root	4MPS	Seed	Control	1421349	997728	23.6645	0.0922586	7.95808	70.1958
43176_ID1362_209_7-1RTT1_ITS	Root	4MPS	Spray	Ct0861	837379	641285	15.4186	0.0532285	9.40895	76.5824
43177_ID1362_210_15-1RTT1_ITS	Root	4MPS	Spray	Ct0861	1018073	808126	16.0138	0.0567224	5.43323	79.378
43178_ID1362_211_20-2RTT1_ITS	Root	4MPS	Spray	Ct0861	1052405	784421	18.7594	0.0595336	8.19805	74.536
43179_ID1362_212_25-1RTT1_ITS	Root	4MPS	Spray	Ct0861	930510	794442	13.1042	0.0810068	1.66811	85.3771
43184_ID1362_217_11-1RTT1_ITS	Root	4MPS	Spray	Control	1650232	1367169	15.9184	0.0583046	1.41073	82.8471
43185_ID1362_218_17-2RTT1_ITS	Root	4MPS	Spray	Control	1001159	808705	11.9432	0.0618202	8.2106	80.7769
43186_ID1362_219_24-2RTT1_ITS	Root	4MPS	Spray	Control	1014285	770711	16.9887	0.0656792	8.40331	75.9856
43187_ID1362_220_30-2RTT1_ITS	Root	4MPS	Spray	Control	1020908	821053	14.2301	0.0456813	6.19024	80.4238
43192_ID1362_225_8-1LT1_ITS	Leaf	4MPS	Seed	Ct0861	596746	458116	13.0365	0.0581943	11.6713	76.769
43193_ID1362_226_14-1LT1_ITS	Leaf	4MPS	Seed	Ct0861	540354	417095	11.2595	0.0619378	12.963	77.1892
43194_ID1362_227_21-1LT1_ITS	Leaf	4MPS	Seed	Ct0861	553395	437895	11.8333	0.0657908	10.1918	79.1288
43195_ID1362_228_28-1LT1_ITS	Leaf	4MPS	Seed	Ct0861	801252	615284	13.6942	0.0556739	10.9757	76.7903
43200_ID1362_233_12-2LT1_ITS	Leaf	4MPS	Seed	Control	656768	489950	18.9443	0.0653708	7.90414	74.6002
43201_ID1362_234_18-1LT1_ITS	Leaf	4MPS	Seed	Control	696657	557846	12.1123	0.0664733	8.82918	80.0747
43202_ID1362_235_23-2LT1_ITS	Leaf	4MPS	Seed	Control	835888	685979	12.2244	0.0572436	6.45137	82.0659
43203_ID1362_236_29-1LT1_ITS	Leaf	4MPS	Seed	Control	827078	640471	11.4518	0.0576217	12.4969	77.4378
43208_ID1362_241_7-1LT1_ITS	Leaf	4MPS	Spray	Ct0861	1642715	1336814	10.3767	0.0789265	9.1279	81.3783
43209_ID1362_242_15-1LT1_ITS	Leaf	4MPS	Spray	Ct0861	1111917	886635	10.9362	0.0642219	10.412	79.7393
43210_ID1362_243_20-2LT1_ITS	Leaf	4MPS	Spray	Ct0861	1218534	952960	10.2625	0.0605405	12.7981	78.2055
43211_ID1362_244_25-1LT1_ITS	Leaf	4MPS	Spray	Ct0861	1173711	924920	10.665	0.072196	11.7256	78.803
43216_ID1362_249_11-1LT1_ITS	Leaf	4MPS	Spray	Control	1061770	833530	10.6841	0.0664326	12.047	78.5038
43217_ID1362_250_17-2LT1_ITS	Leaf	4MPS	Spray	Control	967934	771363	10.527	0.0748233	10.8655	79.6917
43218_ID1362_251_24-2LT1_ITS	Leaf	4MPS	Spray	Control	835452	670079	10.8694	0.0658033	9.95414	80.2056
43219_ID1362_252_30-2LT1_ITS	Leaf	4MPS	Spray	Control	1254842	997591	11.0042	0.0675169	10.6104	79.4993
43224_ID1362_257_8-1GT1_ITS	Grain	4MPS	Seed	Ct0861	880445	712290	11.2384	0.0712735	8.79069	80.9011
43225_ID1362_258_14-1GT1_ITS	Grain	4MPS	Seed	Ct0861	903034	758978	12.1282	0.0752352	4.28003	84.0476
43226_ID1362_259_21-1GT1_ITS	Grain	4MPS	Seed	Ct0861	1119005	912327	12.0619	0.0803836	7.21227	81.5302
43227_ID1362_260_28-1GT1_ITS	Grain	4MPS	Seed	Ct0861	901980	714997	11.0539	0.0695521	10.8169	79.2697
43232_ID1362_265_12-2GT1_ITS	Grain	4MPS	Seed	Control	1401376	1096799	16.1418	0.0689263	6.60437	78.2659
43233_ID1362_266_18-1GT1_ITS	Grain	4MPS	Seed	Control	1195104	964319	15.6068	0.0942904	4.29878	80.6891
43234_ID1362_267_23-2GT1_ITS	Grain	4MPS	Seed	Control	1132836	938301	13.6631	0.0697302	3.99765	82.8276
43235_ID1362_268_29-1GT1_ITS	Grain	4MPS	Seed	Control	1052277	847259	13.0003	0.0754797	7.38183	80.5167
43240_ID1362_273_7-1GT1_ITS	Grain	4MPS	Spray	Ct0861	701622	547456	11.3203	0.088718	11.9342	78.0272
43241_ID1362_274_15-1GT1_ITS	Grain	4MPS	Spray	Ct0861	807869	710098	10.6595	0.11763	1.49909	87.8977
43242_ID1362_275_20-2GT1_ITS	Grain	4MPS	Spray	Ct0861	641234	527273	11.985	0.0692793	6.51039	82.2279
43243_ID1362_276_25-1GT1_ITS	Grain	4MPS	Spray	Ct0861	1145575	936809	15.4768	0.0708475	3.1813	81.7763
43248_ID1362_281_11-1GT1_ITS	Grain	4MPS	Spray	Control	829738	646626	16.6533	0.077506	6.42482	77.9313
43249_ID1362_282_17-2GT1_ITS	Grain	4MPS	Spray	Control	858385	705661	14.9782	0.0767319	3.23522	82.208
43250_ID1362_283_24-2GT1_ITS	Grain	4MPS	Spray	Control	978497	804802	13.7503	0.079033	4.56335	82.2488
43251_ID1362_284_30-2GT1_ITS	Grain	4MPS	Spray	Control	830399	673609	14.2098	0.118613	5.33296	81.1187
