## Supplementary Table S2_Phyla, genus and ASV counts for "Plant Growth Promoting fungal endophyte *Colletotrichum tofieldiae* Ct0861 reduces mycotoxigenic *Aspergillus* fungi in maize grains"

### Sheet: Table S2.1
Table S2.1 Assigned numbers of bacterial phyla, genera and ASV under different compartments, time points, application methods and treatments.1
	Phylum	Genera	ASV			Phylum	Genera	ASV			Phylum	Genera	ASV			Phylum	Genera	ASV
Bulk soil	26	659	9893		1MPT2	26	579	9264		Seed	26	631	10591		Control	26	631	10599
Rhizosphere	26	620	10147		4MPS3	26	624	10525		Spray	26	640	10627		Ct0861	26	629	10381
Root	25	451	4613
Leaf	20	257	1207
Grain	20	264	1260
	1MPT												4MPS
	Seed - Control			Seed - Ct0861			Spray - Control			Spray - Ct0861			Seed - Control			Seed - Ct0861			Spray - Control			Spray - Ct0861
	Phylum	Genera	ASV	Phylum	Genera	ASV	Phylum	Genera	ASV	Phylum	Genera	ASV	Phylum	Genera	ASV	Phylum	Genera	ASV	Phylum	Genera	ASV	Phylum	Genera	ASV
Bulk soil	23	436	6092	24	455	5888	23	449	6398	23	475	6694	24	459	7036	25	469	6816	24	485	7318	24	456	6823
Rhizosphere	24	465	6274	24	441	5926	24	432	5421	24	456	6147	24	496	7484	25	518	7212	24	511	7772	25	538	7676
Root	21	294	1683	23	323	2125	23	343	2856	23	347	2920	23	372	3071	22	367	2934	21	354	2829	23	334	2604
Leaf	16	151	515	17	156	528	16	165	577	18	141	444	18	158	618	15	143	508	19	209	913	19	210	950
Grain	-	-	-	-	-	-	-	-	-	-	-	-	20	233	978	20	231	1011	20	222	958	19	221	932
1ASV table used to calculate phyla, genera and ASV number was with the condition: ASVs ≥ 3 counts in at least 2% of the samples.
21MPT: one month after treatment (approximately one month after sowing for seed applications and two months after sowing for spray applications)
34MPS: approximately 4 months after sowing, near to the end of the crop cycle (reproductive stage R4)

### Sheet: Table S2.2
Table S2.1 Assigned numbers of fungal phyla, genera and ASV under different compartments, time points, application methods and treatments.1
	Phylum	Genera	ASV			Phylum	Genera	ASV			Phylum	Genera	ASV			Phylum	Genera	ASV
Bulk soil	14	354	1905		1MPT2	14	357	1942		Seed	13	378	2086		Control	14	373	2045
Rhizosphere	13	364	1931		4MPS3	14	374	2074		Spray	14	377	2095		Ct0861	13	370	2054
Root	12	215	844
Leaf	10	200	673
Grain	9	130	408
	1MPT												4MPS
	Seed - Control			Seed - Ct0861			Spray - Control			Spray - Ct0861			Seed - Control			Seed - Ct0861			Spray - Control			Spray - Ct0861
	Phylum	Genera	ASV	Phylum	Genera	ASV	Phylum	Genera	ASV	Phylum	Genera	ASV	Phylum	Genera	ASV	Phylum	Genera	ASV	Phylum	Genera	ASV	Phylum	Genera	ASV
Bulk soil	12	261	1130	12	265	1180	12	263	1155	13	250	1147	12	275	1149	11	256	1186	13	278	1308	13	256	1154
Rhizosphere	12	266	1201	12	263	1169	11	218	853	12	250	1054	12	51	1097	11	250	1144	12	250	1128	12	281	1246
Root	9	108	286	10	120	334	10	118	359	9	112	364	11	136	450	8	133	443	9	132	409	8	112	360
Leaf	7	103	270	7	101	262	7	87	225	7	36	236	9	139	401	6	103	332	8	140	436	10	155	462
Grain	-	-	-	-	-	-	-	-	-	-	-	-	9	101	302	9	105	290	9	103	305	8	87	264
1ASV table used to calculate phyla, genera and ASV number was with the condition: ASVs ≥ 3 counts in at least 2% of the samples.
21MPT: one month after treatment (approximately one month after sowing for seed applications and two months after sowing for spray applications)
34MPS: approximately 4 months after sowing, near to the end of the crop cycle (reproductive stage R4)
