## Supplementary Table S4_Statistics alpha diversity for "Plant Growth Promoting fungal endophyte *Colletotrichum tofieldiae* Ct0861 reduces mycotoxigenic *Aspergillus* fungi in maize grains"

### Sheet: Table S5.1
Table S5.1 Alpha diversity indicated by Chao1 and Shannon indexes with related P and W values from Wilcoxon non-parametric test in plants treated or not with Ct0861.
16S rRNA gene
Compartments		P value	W value	Control		Ct0861
				Mean	SD	Mean	SD
Bulk soil	Chao1	0.867208	123	6791.97	514.854	6589.51	1206.04
	Shannon	0.254227	159	7.14061	0.114436	7.10521	0.0856166
Rhizosphere	Chao1	0.780443	120	6617.89	1456.39	6700.45	1255.56
	Shannon	0.696258	139	6.77167	0.656015	6.75027	0.522714
Root	Chao1	0.546457	144.5	1648.83	595.638	2600.87	4266.56
	Shannon	0.101642	84	5.57417	0.39962	5.77453	0.33903
Leaf	Chao1	0.678423	139.5	331.812	163.43	319	197.277
	Shannon	0.564102	144	4.97491	0.876751	4.54553	1.1955
Grain	Chao1	0.573737	26	615.25	56.3199	644.625	67.3921
	Shannon	0.130381	17	5.57758	0.571218	5.90093	0.1046
ITS
Compartments		P value	W value	Control		Ct0861
				Mean	SD	Mean	SD
Bulk soil	Chao1	0.668931	140	744.835	71.2049	732.292	50.1712
	Shannon	0.955558	130	3.95794	0.138076	3.91456	0.275164
Rhizosphere	Chao1	0.304518	100	646.487	117.719	696.43	109.441
	Shannon	0.0938124	83	3.52888	0.601604	3.83056	0.291243
Root	Chao1	1	127.5	215.177	46.84	220.439	38.3888
	Shannon	0.83806	122	3.05367	0.456234	3.10442	0.564622
Leaf	Chao1	0.650957	140.5	215.875	64.3116	202.911	61.3779
	Shannon	0.867208	133	3.15085	0.886413	3.13964	0.834899
Grain	Chao1	0.0029526	59	229.666	26.7741	191.401	19.336
	Shannon	0.00699301	57	1.63864	0.278814	1.16426	0.401149

### Sheet: Table S5.2
Table S5.2 Alpha diversity indicated by Chao1 and Shannon indexes with related P and W values from Wilcoxon non-parametric test in plants treated or not with Ct0861 either on the seed or by spray application
Compartments - Application - Treatment			16S rRNA gene						ITS
			P value	W value	Control		Ct0861		P value	W value	Control		Ct0861
					Mean	SD	Mean	SD			Mean	SD	Mean	SD
Bulk soil	Seed	Chao1	0.160528	46	6573.76	204.458	5896.1	1370.09	0.645377	27	711.226	62.9301	728.497	52.2059
		Shannon	0.194872	45	7.13117	0.0811594	7.06404	0.091342	0.720901	28	3.97368	0.166295	3.95383	0.342892
	Spray	Chao1	0.441803	24	7010.17	646.052	7282.91	375.097	0.328205	42	778.443	65.7461	736.086	51.3375
		Shannon	0.573737	38	7.15005	0.145846	7.14638	0.059074	0.573737	38	3.94219	0.112397	3.87528	0.202847
Rhizosphere	Seed	Chao1	0.573737	26	6693.5	869.095	6798.69	980.379	0.645377	37	704.013	103.728	711.006	61.8154
		Shannon	0.160528	46	7.03246	0.167091	6.85421	0.20438	1	32	3.82041	0.274803	3.80726	0.383716
	Spray	Chao1	0.95913	33	6542.28	1943.39	6602.2	1547.53	0.160528	18	588.961	106.638	681.854	146.147
		Shannon	0.878477	30	6.51088	0.859544	6.64634	0.720437	0.0104118	8	3.23735	0.711183	3.85386	0.182436
Root	Seed	Chao1	0.95913	31	1427.35	743.515	1432.52	465.101	0.400468	23.5	210.291	64.3224	228.19	51.8537
		Shannon	0.95913	31	5.56952	0.565231	5.65677	0.425849	0.720901	28	3.06691	0.382531	3.14517	0.533633
	Spray	Chao1	0.505361	39	1870.31	308.734	3769.22	5972.53	0.562949	38	220.062	22.5712	212.688	18.2149
		Shannon	0.0018648	4	5.57881	0.15057	5.89229	0.182369	0.95913	33	3.04043	0.547087	3.06367	0.628155
Leaf	Seed	Chao1	0.645377	37	252.125	82.2269	225.75	41.3202	0.126966	47	217.625	57.2811	179.625	14.8414
		Shannon	0.278632	43	4.67066	0.983016	3.9777	1.13234	0.720901	28	3.0859	0.915248	3.13856	0.867345
	Spray	Chao1	0.752538	28.5	411.5	189.627	412.25	248.622	0.528309	25.5	214.125	74.6639	226.198	81.3201
		Shannon	0.720901	28	5.27916	0.685054	5.11336	1.02149	0.441803	40	3.21579	0.91454	3.14072	0.861048
Grain	Seed	Chao1	0.114286	2	618.75	47.2396	692.75	45.8939	0.2	13	222.379	13.439	202.288	12.2631
		Shannon	0.114286	2	5.77943	0.176462	5.97709	0.0913047	0.485714	11	1.39393	0.100084	1.33321	0.156914
	Spray	Chao1	0.685714	10	611.75	71.6723	596.5	48.1144	0.0285714	16	236.953	36.7486	180.514	20.1477
		Shannon	0.342857	4	5.37573	0.788388	5.82476	0.0414982	0.0285714	16	1.88335	0.108081	0.995315	0.524159

### Sheet: Table S5.3
Table S5.3 Alpha diversity indicated by Chao1 and Shannon indexes with related P and W values from Wilcoxon non-parametric test in plants treated or not with Ct0861 sampled at different time points.
Compartments - Time points - Treatment			16S rRNA gene						ITS
			P value	W value	Control		Ct0861		P value	W value	Control		Ct0861
					Mean	SD	Mean	SD			Mean	SD	Mean	SD
Bulk soil	1MPT1	Chao1	0.160528	18	6500.57	150.931	6442.1	1614.78	0.328205	22	731.953	26.9659	751.526	41.5974
		Shannon	1	32	7.06199	0.093412	7.07973	0.0909636	0.720901	36	3.90387	0.139686	3.79563	0.323863
	4MPS2	Chao1	0.382284	41	7083.37	592.578	6736.91	677.988	0.234499	44	757.716	98.7834	713.057	53.0839
		Shannon	0.0206682	54	7.21922	0.0721797	7.13069	0.0771318	0.95913	31	4.012	0.121081	4.03348	0.158213
Rhizosphere	1MPT	Chao1	0.645377	27	5460.18	839.012	5619.46	762.406	0.95913	33	628.323	131.944	656.819	129.166
		Shannon	0.382284	41	6.45696	0.75688	6.40022	0.527782	0.160528	18	3.40437	0.810503	3.95037	0.117842
	4MPS	Chao1	0.95913	31	7775.6	881.869	7781.43	354.781	0.0281274	11	664.651	107.386	736.041	73.4537
		Shannon	0.573737	38	7.08638	0.350635	7.10032	0.163885	0.505361	25	3.65339	0.288459	3.71075	0.367513
Root	1MPT	Chao1	0.573737	26	1418.73	700.221	3564.76	6062.73	0.399773	23.5	179.375	33.1272	196.125	19.831
		Shannon	0.0104118	8	5.40996	0.476346	5.90189	0.363923	0.573737	26	3.26902	0.482037	3.44099	0.542897
	4MPS	Chao1	0.104895	48	1878.93	385.903	1636.98	356.703	0.563237	38	250.979	25.9656	244.753	37.5955
		Shannon	0.573737	38	5.73838	0.231662	5.64717	0.277106	0.878477	34	2.83832	0.328136	2.76785	0.359834
Leaf	1MPT	Chao1	0.441803	40	231.125	58.161	203.5	45.4155	0.916175	33.5	161.125	20.9178	160.5	11.6986
		Shannon	0.194872	45	4.40574	0.85187	3.6907	1.0305	0.505361	39	3.99853	0.0978611	3.93891	0.0845765
	4MPS	Chao1	0.752538	28.5	432.5	175.155	434.5	225.48	0.430558	40	270.625	39.6698	245.323	61.842
		Shannon	0.878477	30	5.54409	0.425486	5.40036	0.574833	0.878477	30	2.30316	0.177995	2.34037	0.162382
Grain	4MPS	Chao1	0.573737	26	615.25	56.3199	644.625	67.3921	0.0029526	59	229.666	26.7741	191.401	19.336
		Shannon	0.130381	17	5.57758	0.571218	5.90093	0.1046	0.00699301	57	1.63864	0.278814	1.16426	0.401149
11MPT: one month after treatment (approximately one month after sowing for seed application and two months after sowing for spray application)
24MPS: approximately 4 months after sowing, near to the end of the crop cycle (reproductive stage R4)

### Sheet: Table S5.4
Table S5.4 Alpha diversity indicated by Chao1 and Shannon indexes with related P and W values from Wilcoxon non-parametric test in plants treated or not with Ct0861 applied either on the seed or as a spray and sampled at different time points.
Compartments - Time points - Treatment				16S rRNA gene						ITS
				P value	W value	Control		Ct0861		P value	W value	Control		Ct0861
						Mean	SD	Mean	SD			Mean	SD	Mean	SD
Bulk soil	Seed	1MPT1	Chao1	0.342857	12	6582.67	141.294	5538.55	1962.74	0.485714	5	729.489	30.552	753.534	50.2881
			Shannon	0.342857	12	7.08604	0.0629695	7.01579	0.0569835	1	8	3.90733	0.205952	3.77547	0.409542
		4MPS2	Chao1	0.342857	12	6564.85	278.145	6253.64	432.164	1	8	692.963	86.1256	703.46	46.4633
			Shannon	0.342857	12	7.1763	0.0772846	7.11229	0.100068	0.485714	5	4.04003	0.101839	4.1322	0.147575
Bulk soil	Spray	1MPT	Chao1	0.0285714	0	6418.47	123.346	7345.65	234.084	0.885714	7	734.418	27.3327	749.518	38.7017
			Shannon	0.342857	4	7.03795	0.121875	7.14367	0.0718203	0.685714	10	3.90042	0.0555022	3.81579	0.275552
		4MPS	Chao1	0.485714	11	7601.88	158.203	7220.17	512.838	0.114286	14	822.469	64.5775	722.654	64.5805
			Shannon	0.0285714	16	7.26215	0.0356396	7.1491	0.0544514	0.485714	11	3.98397	0.147452	3.93477	0.103166
Rhizosphere	Seed	1MPT	Chao1	0.885714	7	5943.21	450.932	5911.03	321.812	0.342857	12	740.043	79.5558	725.658	17.2447
			Shannon	0.0285714	16	6.95922	0.0483317	6.69243	0.0981737	1	8	3.93803	0.239531	3.99285	0.102102
		4MPS	Chao1	0.2	3	7443.79	240.702	7686.35	194.747	0.685714	6	667.982	123.752	696.354	89.7002
			Shannon	0.485714	11	7.1057	0.220236	7.016	0.134274	0.885714	9	3.70279	0.28625	3.62167	0.491203
Rhizosphere	Spray	1MPT	Chao1	0.685714	6	4977.15	903.883	5327.89	1012.92	0.885714	7	516.603	31.7609	587.98	161.228
			Shannon	0.885714	7	5.95471	0.813427	6.10802	0.642364	0.0285714	0	2.87071	0.846158	3.90788	0.131014
		4MPS	Chao1	0.342857	12	8107.41	1209.58	7876.51	481.314	0.0285714	0	661.319	107.532	775.727	18.5238
			Shannon	0.885714	9	7.06705	0.487208	7.18465	0.160238	0.342857	4	3.60399	0.325126	3.79983	0.229591
Root	Seed	1MPT	Chao1	0.2	3	811	230.725	1109	218.336	0.0814291	1.5	153.75	26.056	187	18.3485
			Shannon	0.342857	4	5.26446	0.678982	5.77229	0.493742	1	8	3.28897	0.438963	3.3044	0.7063
		4MPS	Chao1	0.342857	12	2043.7	472.9	1756.04	421.861	0.685714	6	266.832	21.2099	269.381	37.5877
			Shannon	0.2	13	5.87459	0.190473	5.54124	0.379176	0.342857	4	2.84485	0.131343	2.98594	0.313018
Root	Spray	1MPT	Chao1	0.885714	7	2026.45	325.481	6020.52	8344.81	0.883853	9	205	11.431	205.25	18.9451
			Shannon	0.0285714	0	5.55546	0.109432	6.03148	0.143032	0.485714	5	3.24907	0.590274	3.57758	0.372972
		4MPS	Chao1	0.2	13	1714.17	226.831	1517.92	284.817	0.342857	12	235.125	21.2853	220.125	16.3624
			Shannon	0.342857	4	5.60217	0.19867	5.75309	0.0740066	0.485714	11	2.83179	0.483604	2.54976	0.27804
Leaf	Seed	1MPT	Chao1	0.885714	7	219.25	35.6499	226	48.3115	0.306492	12	177	13.0384	169.5	7.50555
			Shannon	0.2	13	4.10978	1.12049	3.08022	0.900222	0.485714	5	3.92882	0.0705695	3.94537	0.117148
		4MPS	Chao1	0.485714	11	285	107.812	225.5	40.6161	0.029401	16	258.25	55.542	189.75	13.5739
			Shannon	0.2	13	5.23155	0.400406	4.87518	0.182996	0.885714	7	2.24299	0.234328	2.33176	0.0760891
Leaf	Spray	1MPT	Chao1	0.485714	11	243	79.0316	181	33.5956	0.561363	5.5	145.25	13.376	151.5	6.85565
			Shannon	0.485714	11	4.7017	0.451856	4.30117	0.82075	0.0285714	16	4.06824	0.0663867	3.93245	0.0534403
		4MPS	Chao1	0.0814291	1.5	580	44.0984	643.5	22.3084	0.342857	4	283	13.3666	300.896	22.446
			Shannon	0.0571429	1	5.85662	0.0402501	5.92555	0.0447723	1	8	2.36334	0.0967428	2.34899	0.235663
Grain	Seed	4MPS	Chao1	0.114286	2	618.75	47.2396	692.75	45.8939	0.2	13	222.379	13.439	202.288	12.2631
			Shannon	0.114286	2	5.77943	0.176462	5.97709	0.0913047	0.485714	11	1.39393	0.100084	1.33321	0.156914
Grain	Spray	4MPS	Chao1	0.685714	10	611.75	71.6723	596.5	48.1144	0.0285714	16	236.953	36.7486	180.514	20.1477
			Shannon	0.342857	4	5.37573	0.788388	5.82476	0.0414982	0.0285714	16	1.88335	0.108081	0.995315	0.524159
11MPT: one month after treatment (approximately one month after sowing for seed application and two months after sowing for spray application)
24MPS: approximately 4 months after sowing, near to the end of the crop cycle (reproductive stage R4)
