## Supplementary Table S5_Permanova for "Plant Growth Promoting fungal endophyte *Colletotrichum tofieldiae* Ct0861 reduces mycotoxigenic *Aspergillus* fungi in maize grains"

### Sheet: Table S6.1
Table S6.1 PERMANOVA analyses under different compartments, time points1, application methods and treatments.
Dataset	Variable	16S rRNA gene			ITS				11MPT: one month after treatment (approximately one month after sowing for seed application and two months after sowing for spray application)
		P	R2	F	P	R2	F		4MPS: approximately 4 months after sowing, near to the end of the crop cycle (reproductive stage R4)
Aggregated dataset	compartment	<0.001***	0.386	21.9	<0.001***	0.488	33.1
	time point	<0.001***	0.049	7.3	<0.001***	0.067	10.2
	application	0.125	0.01	1.4	0.783	0.004	0.6
	treatment	0.352	0.007	1.1	0.132	0.01	1.5
Bulk soil_1MPT	application	<0.001***	0.27965	5.435	0.312687	0.0719996	1.0862
	treatment	0.014*	0.140467	2.28792	<0.001***	0.164605	2.75853
Bulk soil_4MPS	application	0.951049	0.0409676	0.598047	0.736264	0.0550972	0.81634
	treatment	0.007**	0.139238	2.26466	0.002**	0.141775	2.31274
Rhizosphere_1MPT	application	<0.001***	0.360908	7.90608	<0.001***	0.22138	3.98053
	treatment	0.195804	0.0840082	1.28398	0.0899101	0.096071	1.48794
Rhizosphere_4MPS	application	0.938062	0.0385061	0.560675	0.942058	0.0411352	0.600598
	treatment	0.005**	0.134268	2.17129	0.006**	0.141137	2.30062
Root_1MPT	application	<0.001***	0.233058	4.25431	0.112887	0.0860068	1.3174
	treatment	0.160839	0.0882321	1.35478	0.002**	0.124926	1.99865
Root_4MPS	application	0.210789	0.0774128	1.17472	0.198801	0.0837855	1.28026
	treatment	0.0819181	0.0894376	1.37511	0.162837	0.0909074	1.39997
Leaf_1MPT	application	0.006*	0.189231	3.26756	<0.001***	0.298688	5.96258
	treatment	0.206793	0.0815212	1.24259	0.175824	0.0947757	1.46578
Leaf_4MPS	application	<0.001***	0.188553	3.25313	0.4995	0.0495899	0.730483
	treatment	0.0979021	0.0888174	1.36465	0.33966	0.0639809	0.956959
Grain_4MPS	application	0.004**	0.0876847	1.34557	0.945055	0.011151	0.157874
	treatment	0.537463	0.0652995	0.97806	<0.001***	0.311646	6.33838
Bulk soil_Seed_1MPT	treatment	0.029*	0.336689	3.04553	0.029*	0.243916	1.93563
Bulk soil_Seed_4MPS	treatment	0.114885	0.207686	1.57275	0.029*	0.20597	1.55639
Bulk soil_Spray_1MPT	treatment	0.029*	0.362542	3.41239	0.029*	0.225905	1.75099
Bulk soil_Spray_4MPS	treatment	0.029*	0.220814	1.70034	0.168831	0.186882	1.379
Rhizosphere_Seed_1MPT	treatment	0.029*	0.273096	2.25418	0.168831	0.18936	1.40155
Rhizosphere_Seed_4MPS	treatment	0.0759241	0.212062	1.61481	0.0569431	0.242741	1.92331
Rhizosphere_Spray_1MPT	treatment	0.213786	0.19914	1.49194	0.0589411	0.212854	1.62247
Rhizosphere_Spray_4MPS	treatment	0.232767	0.177862	1.29805	0.182817	0.188213	1.3911
Root_Seed_1MPT	treatment	0.597403	0.123169	0.842822	0.130869	0.220991	1.7021
Root_Seed_4MPS	treatment	0.029*	0.219633	1.68869	0.029*	0.27296	2.25264
Root_Spray_1MPT	treatment	0.029*	0.288156	2.42882	0.0749251	0.191675	1.42276
Root_Spray_4MPS	treatment	0.0549451	0.221319	1.70534	0.312687	0.162706	1.16594
Leaf_Seed_1MPT	treatment	0.281718	0.184893	1.361	0.587413	0.102799	0.687465
Leaf_Seed_4MPS	treatment	0.029*	0.233944	1.83232	0.276723	0.184931	1.36134
Leaf_Spray_1MPT	treatment	0.029*	0.175491	1.27706	0.029*	0.519477	6.48641
Leaf_Spray_4MPS	treatment	0.296703	0.150206	1.06054	0.822178	0.0704924	0.45503
Grain_4MPS_Seed	treatment	0.029*	0.2291	1.78311	0.029*	0.337876	3.06175
Grain_4MPS_Spray	treatment	0.029*	0.18941	1.40201	0.029*	0.499789	5.99493
