## Supplementary Table S7_ALDEx2 for "Plant Growth Promoting fungal endophyte *Colletotrichum tofieldiae* Ct0861 reduces mycotoxigenic *Aspergillus* fungi in maize grains"

### Sheet: Table S4.1
Table S4.1 ALDEx2 differentially abundant genera in maize bacterial microbiomes of plants treated with Ct0861.
Kingdom	Phylum	Class	Order	Family	Genus	Compartment	Time point1	Application	med_clr_all2	med_clr_Control3	med_clr_Ct08614	med_diff5	effect size6	P value7	P adj (BH)8
Bacteria	Proteobacteria	Alphaproteobacteria	Azospirillales	Azospirillaceae	Skermanella	Bulk soil	1MPT	Seed	6.92333	7.30485	6.53336	-0.792244	-3.21233	0	0
Bacteria	Bacteroidota	Bacteroidia	Cytophagales	Cytophagaceae	Rhodocytophaga	Bulk soil	1MPT	Seed	2.46456	2.85584	2.05939	-0.785717	-2.18098	0.00245536	0.0332083
Bacteria	Firmicutes	Bacilli	Bacillales	Bacillaceae	Fictibacillus	Bulk soil	1MPT	Seed	6.12498	6.77397	5.63812	-1.06226	-2.13322	0	0
Bacteria	Proteobacteria	Alphaproteobacteria	Rhodobacterales	Rhodobacteraceae	Limibaculum	Bulk soil	1MPT	Spray	3.60056	4.23492	3.20695	-1.02993	-4.45878	0	0
Bacteria	Acidobacteriota	Thermoanaerobaculia	Thermoanaerobaculales	Thermoanaerobaculaceae	Subgroup 10	Bulk soil	1MPT	Spray	4.81231	5.18634	4.49965	-0.686778	-4.28895	0	0
Bacteria	Myxococcota	Myxococcia	Myxococcales	Myxococcaceae	Myxococcus	Bulk soil	1MPT	Spray	2.36769	2.9275	1.84991	-1.0634	-3.25328	0	0
Bacteria	Actinobacteriota	Actinobacteria	Frankiales	Geodermatophilaceae	Blastococcus	Bulk soil	1MPT	Spray	5.07206	5.45473	4.70373	-0.779332	-3.05291	0	0
Bacteria	Actinobacteriota	Actinobacteria	Micrococcales	Intrasporangiaceae	Oryzihumus	Bulk soil	1MPT	Spray	-1.75414	-0.592885	-2.64454	-2.00548	-3.02986	0	0
Bacteria	Actinobacteriota	Actinobacteria	Propionibacteriales	Nocardioidaceae	Nocardioides	Bulk soil	1MPT	Spray	7.17422	7.66744	6.81752	-0.886864	-2.92374	0	0
Bacteria	Actinobacteriota	Actinobacteria	Micrococcales	Intrasporangiaceae	Terrabacter	Bulk soil	1MPT	Spray	-2.04975	-0.595094	-3.26136	-2.63343	-2.74878	0.000446429	0.00454487
Bacteria	Actinobacteriota	Actinobacteria	Pseudonocardiales	Pseudonocardiaceae	Kibdelosporangium	Bulk soil	1MPT	Spray	-0.466812	2.72164	-1.6256	-4.36424	-2.67239	0	0
Bacteria	Actinobacteriota	Actinobacteria	Propionibacteriales	Nocardioidaceae	Aeromicrobium	Bulk soil	1MPT	Spray	3.18544	3.53349	2.93506	-0.584399	-2.26927	0.000892857	0.00936729
Bacteria	Actinobacteriota	Actinobacteria	Micrococcales	Micrococcaceae	Pseudarthrobacter	Bulk soil	1MPT	Spray	8.54974	8.85693	8.10174	-0.684856	-2.26499	0.000669643	0.00818743
Bacteria	Proteobacteria	Gammaproteobacteria	Burkholderiales	Oxalobacteraceae	Massilia	Bulk soil	1MPT	Spray	4.49635	5.30039	4.09235	-1.13889	-2.08024	0	0
Bacteria	Actinobacteriota	Actinobacteria	Propionibacteriales	Nocardioidaceae	Marmoricola	Bulk soil	1MPT	Spray	5.32424	5.61688	4.9873	-0.707785	-2.0777	0	0
Bacteria	Proteobacteria	Gammaproteobacteria	Burkholderiales	Oxalobacteraceae	Pseudoduganella	Bulk soil	1MPT	Spray	0.849194	1.60545	0.383046	-1.37154	-2.0192	0	0
Bacteria	Proteobacteria	Alphaproteobacteria	Acetobacterales	Acetobacteraceae	Craurococcus-Caldovatus	Bulk soil	1MPT	Spray	-0.807309	-0.0105374	-1.50747	-1.63967	-1.99915	0.00178571	0.0176172
Bacteria	Actinobacteriota	Actinobacteria	Micrococcales	Micrococcaceae	Sinomonas	Bulk soil	1MPT	Spray	-0.674321	2.13103	-1.86798	-4.12416	-1.61371	0.00111607	0.011215
Bacteria	Bacteroidota	Bacteroidia	Sphingobacteriales	Sphingobacteriaceae	Arcticibacter	Bulk soil	1MPT	Spray	2.95028	3.35988	2.66049	-0.856635	-1.48146	0	0
Bacteria	Actinobacteriota	Actinobacteria	Micrococcales	Intrasporangiaceae	Oryzihumus	Bulk soil	4MPS	Seed	-1.12648	-0.178063	-2.46248	-2.24368	-2.46543	0.00178571	0.0492643
Bacteria	Proteobacteria	Alphaproteobacteria	Tistrellales	Geminicoccaceae	Arboricoccus	Bulk soil	4MPS	Spray	-0.174672	0.558203	-0.856973	-1.45331	-2.17715	0.000669643	0.0173311
Bacteria	Bacteroidota	Bacteroidia	Chitinophagales	Chitinophagaceae	Pseudoflavitalea	Bulk soil	4MPS	Spray	0.630938	1.88283	-0.743771	-2.68568	-2.12904	0	0
Bacteria	Bacteroidota	Bacteroidia	Flavobacteriales	Flavobacteriaceae	Salegentibacter	Bulk soil	4MPS	Spray	1.15982	2.2853	0.519477	-1.82529	-1.75311	0	0
Bacteria	Proteobacteria	Alphaproteobacteria	Tistrellales	Geminicoccaceae	Arboricoccus	Rhizosphere	1MPT	Seed	-1.98412	-0.675397	-3.27286	-2.58693	-2.79842	0.000669643	0.0204733
Bacteria	Proteobacteria	Gammaproteobacteria	Pseudomonadales	Halomonadaceae	Halomonas	Rhizosphere	1MPT	Seed	-3.18901	-1.13859	-5.84077	-4.85543	-2.05498	0.000446429	0.00825627
Bacteria	Proteobacteria	Alphaproteobacteria	Rhizobiales	Rhizobiaceae	Allorhizobium-Neorhizobium-Pararhizobium-Rhizobium	Rhizosphere	1MPT	Seed	4.2796	4.69593	3.78634	-0.862347	-1.81145	0.000892857	0.0242811
Bacteria	Actinobacteriota	Actinobacteria	Pseudonocardiales	Pseudonocardiaceae	Amycolatopsis	Rhizosphere	1MPT	Spray	3.76913	4.65824	2.89123	-1.78313	-3.72089	0	0
Bacteria	Gemmatimonadota	Longimicrobia	Longimicrobiales	Longimicrobiaceae	Longimicrobium	Rhizosphere	1MPT	Spray	1.88664	3.36286	0.599235	-2.74774	-3.52108	0	0
Bacteria	Proteobacteria	Gammaproteobacteria	Xanthomonadales	Xanthomonadaceae	Luteimonas	Rhizosphere	1MPT	Spray	6.48998	7.53099	5.22765	-2.20993	-3.28354	0	0
Bacteria	Actinobacteriota	Actinobacteria	Streptomycetales	Streptomycetaceae	Streptomyces	Rhizosphere	1MPT	Spray	8.23211	9.16852	7.68128	-1.4891	-2.35629	0	0
Bacteria	Actinobacteriota	Actinobacteria	Glycomycetales	Glycomycetaceae	Glycomyces	Rhizosphere	1MPT	Spray	5.60495	7.66875	4.52041	-3.24534	-1.84958	0	0
Bacteria	Gemmatimonadota	Longimicrobia	Longimicrobiales	Longimicrobiaceae	YC-ZSS-LKJ147	Rhizosphere	4MPS	Seed	4.01712	4.44482	3.64431	-0.802118	-2.75737	0	0
Bacteria	Actinobacteriota	Actinobacteria	Pseudonocardiales	Pseudonocardiaceae	Amycolatopsis	Rhizosphere	4MPS	Seed	1.85723	3.67744	0.332185	-3.77485	-2.65432	0	0
Bacteria	Actinobacteriota	Actinobacteria	Micromonosporales	Micromonosporaceae	Virgisporangium	Rhizosphere	4MPS	Seed	2.25691	2.95276	0.38453	-2.5755	-2.49792	0	0
Bacteria	Actinobacteriota	Actinobacteria	Pseudonocardiales	Pseudonocardiaceae	Actinophytocola	Rhizosphere	4MPS	Seed	3.60007	4.17066	1.59738	-2.77587	-2.38754	0	0
Bacteria	Proteobacteria	Gammaproteobacteria	Pseudomonadales	Pseudohongiellaceae	BIyi10	Rhizosphere	4MPS	Seed	3.34537	3.61961	2.71374	-0.904012	-2.16113	0.000446429	0.010251
Bacteria	Actinobacteriota	Actinobacteria	Micrococcales	Promicromonosporaceae	Promicromonospora	Rhizosphere	4MPS	Seed	2.42258	2.72868	2.09906	-0.756019	-1.42262	0	0
Bacteria	Proteobacteria	Gammaproteobacteria	Burkholderiales	Burkholderiaceae	Ralstonia	Rhizosphere	4MPS	Spray	-1.50226	-0.425977	-6.18579	-6.35552	-2.17352	0.000223214	0.00512773
Bacteria	Actinobacteriota	Actinobacteria	Pseudonocardiales	Pseudonocardiaceae	Amycolatopsis	Rhizosphere	4MPS	Spray	3.36355	4.71241	2.7406	-2.08065	-1.9708	0	0
Bacteria	Proteobacteria	Alphaproteobacteria	Rhizobiales	Rhizobiaceae	Neorhizobium	Root	1MPT	Spray	5.07445	6.22982	3.79832	-2.31864	-3.70736	0	0
Bacteria	Proteobacteria	Alphaproteobacteria	Rhizobiales	Rhizobiaceae	Ensifer	Root	1MPT	Spray	5.77581	6.30049	5.11185	-1.16545	-2.75299	0	0
Bacteria	Proteobacteria	Alphaproteobacteria	Rhizobiales	Beijerinckiaceae	Bosea	Root	1MPT	Spray	3.14525	3.62128	2.58671	-1.01677	-2.49203	0.000669643	0.0112793
Bacteria	Actinobacteriota	Actinobacteria	Glycomycetales	Glycomycetaceae	Glycomyces	Root	1MPT	Spray	4.35943	6.13805	3.15313	-2.72363	-2.2244	0.00133929	0.0252318
Bacteria	Proteobacteria	Gammaproteobacteria	Burkholderiales	Oxalobacteraceae	Massilia	Root	1MPT	Spray	4.96528	6.76296	4.34746	-2.30108	-2.16205	0.00245536	0.0405859
Bacteria	Actinobacteriota	Actinobacteria	Pseudonocardiales	Pseudonocardiaceae	Saccharothrix	Root	1MPT	Spray	3.01466	4.65953	2.33315	-2.31534	-1.90033	0.000892857	0.0137182
Bacteria	Planctomycetota	Planctomycetes	Isosphaerales	Isosphaeraceae	Isosphaera	Root	4MPS	Spray	2.22814	3.26918	0.181591	-3.27845	-1.69192	0.000223214	0.00456057
Bacteria	Actinobacteriota	Actinobacteria	Propionibacteriales	Nocardioidaceae	Marmoricola	Leaf	1MPT	Spray	2.66033	3.99409	-1.22769	-5.39269	-1.84671	0.00200893	0.0165069
11MPT: one month after inoculation (approximately one month after sowing for seed application and two months after sowing for spray application).
4MPS: approximately 4 months after sowing, near to the end of the crop cycle (reproductive stage R4) .
2med_clr_all: median clr (centered log-ratio) value for all samples in the feature.
3med_clr_Control: median clr (centered log-ratio) value for the Control group of samples.
4med_clr_Ct0861: median clr (centered log-ratio) value for the Ct0861 group of samples.
5med_diff: median difference in clr (centered log-ratio) values between Ct0861 and Control groups (Ct0861 minus Control).
6effect size: median effect size
7P value: P-value of Wilcoxon non-parametric test
8P adj (BH): Benjamini-Hochberg corrected p-value of Wilcoxon non-parametric test

### Sheet: Table S4.2
Table S4.1 ALDEx2 differentially abundant genera in maize fungal microbiomes of plants treated with Ct0861.
Kingdom	Phylum	Class	Order	Family	Genus	Compartment	Time point1	Application	med_clr_all2	med_clr_Control3	med_clr_Ct08614	med_diff5	effect size6	P value7	P adj (BH)8
Fungi	Zoopagomycota	Zoopagomycetes	Zoopagales	Piptocephalidaceae	Syncephalis	Bulk soil	1MPT	Seed	6.09221	6.56403	5.39054	-1.24487	-2.62913	0	0
Fungi	Ascomycota	Dothideomycetes	Pleosporales	Testudinaceae	Lepidosphaeria	Bulk soil	1MPT	Seed	-1.24682	2.11378	-5.58428	-7.4383	-2.54806	0	0
Fungi	Ascomycota	Leotiomycetes	Helotiales	Pezizomycotina_fam_Incertae_sedis	Hormiactis	Bulk soil	1MPT	Seed	5.75155	7.12454	4.71111	-2.53363	-2.045	0.000446429	0.0100799
Fungi	Ascomycota	Sordariomycetes	Pleurotheciales	Pleurotheciaceae	Pleurotheciella	Bulk soil	1MPT	Seed	1.82021	3.12386	-1.79307	-4.9096	-1.86637	0	0
Fungi	Ascomycota	Eurotiomycetes	Onygenales	Onygenaceae	Castanedomyces	Bulk soil	1MPT	Seed	1.36825	2.2838	-0.274241	-2.56605	-1.59188	0	0
Fungi	Ascomycota	Pezizomycetes	Pezizales	Pezizales_fam_Incertae_sedis	Trichobolus	Bulk soil	1MPT	Spray	-1.23543	1.48813	-6.01676	-8.23444	-2.44288	0	0
Fungi	Ascomycota	Sordariomycetes	Microascales	Microascaceae	Pseudallescheria	Bulk soil	1MPT	Spray	2.14342	3.57902	0.968036	-2.50768	-2.07022	0.00178571	0.029307
Fungi	Ascomycota	Sordariomycetes	Sordariales	Chaetomiaceae	Chaetomium	Bulk soil	1MPT	Spray	11.0888	11.4884	10.5395	-0.986395	-2.00728	0.00334821	0.0487176
Fungi	Ascomycota	Sordariomycetes	Microascales	Microascaceae	Wardomycopsis	Bulk soil	4MPS	Seed	1.34213	2.33761	0.0711943	-2.29767	-3.24632	0	0
Fungi	Ascomycota	Sordariomycetes	Sordariales	Chaetomiaceae	Collariella	Bulk soil	4MPS	Seed	3.25038	4.3965	2.53717	-1.92332	-3.20282	0	0
Fungi	Ascomycota	Sordariomycetes	Sordariales	Chaetomiaceae	Humicola	Bulk soil	4MPS	Seed	7.01826	7.55824	6.34607	-1.23125	-2.47048	0.000446429	0.00820707
Fungi	Basidiomycota	Agaricomycetes	Agaricales	Agaricaceae	Cystoagaricus	Bulk soil	4MPS	Seed	0.378091	4.09475	-5.94389	-9.70763	-2.16123	0	0
Fungi	Basidiomycota	Agaricomycetes	Agaricales	Psathyrellaceae	Coprinopsis	Bulk soil	4MPS	Spray	4.92206	7.26385	2.59024	-4.57503	-2.45164	0	0
Fungi	Ascomycota	Sordariomycetes	Sordariales	Chaetomiaceae	Humicola	Bulk soil	4MPS	Spray	8.55981	9.3415	7.73521	-1.71325	-2.11356	0	0
Fungi	Ascomycota	Eurotiomycetes	Onygenales	Onygenaceae	Amauroascus	Bulk soil	4MPS	Spray	-3.07132	-1.08994	-6.54427	-5.45505	-1.95888	0.00267857	0.0258777
Fungi	Ascomycota	Dothideomycetes	Pleosporales	Didymellaceae	Endophoma	Rhizosphere	1MPT	Seed	0.209856	2.45751	-0.664086	-3.01942	-2.561	0.0015625	0.029307
Fungi	Ascomycota	Dothideomycetes	Pleosporales	Didymosphaeriaceae	Paraphaeosphaeria	Rhizosphere	1MPT	Seed	-3.15782	-0.801389	-7.34518	-6.73068	-2.32719	0	0
Fungi	Ascomycota	Dothideomycetes	Pleosporales	Acrocalymmaceae	Acrocalymma	Rhizosphere	1MPT	Seed	1.08638	2.45797	-0.0536875	-2.9771	-1.97398	0	0
Fungi	Ascomycota	Leotiomycetes	Helotiales	Pezizomycotina_fam_Incertae_sedis	Hormiactis	Rhizosphere	1MPT	Seed	4.04094	5.00747	2.83342	-2.10731	-1.71274	0.000446429	0.00544643
Fungi	Ascomycota	Sordariomycetes	Pleurotheciales	Pleurotheciaceae	Pleurotheciella	Rhizosphere	1MPT	Seed	0.0145327	1.70057	-3.22381	-6.29154	-1.38435	0	0
Fungi	Ascomycota	Dothideomycetes	Pleosporales	Acrocalymmaceae	Acrocalymma	Rhizosphere	4MPS	Seed	0.694676	1.61285	-1.42698	-3.16111	-2.31239	0	0
Fungi	Ascomycota	Sordariomycetes	Hypocreales	Stachybotryaceae	Paramyrothecium	Rhizosphere	4MPS	Seed	-3.59562	-0.686562	-7.08299	-6.70989	-1.83149	0.00178571	0.0324437
Fungi	Ascomycota	Leotiomycetes	Helotiales	Pezizomycotina_fam_Incertae_sedis	Hormiactis	Rhizosphere	4MPS	Seed	3.15644	4.7005	2.13693	-2.6128	-1.49345	0.000446429	0.00756803
Fungi	Ascomycota	Saccharomycetes	Saccharomycetales	Saccharomycetales_fam_Incertae_sedis	Candida	Rhizosphere	4MPS	Spray	-2.32877	1.59806	-6.55451	-7.95648	-2.59243	0	0
Fungi	Ascomycota	Sordariomycetes	Microascales	Microascaceae	Wardomycopsis	Rhizosphere	4MPS	Spray	1.70669	3.09556	0.826271	-2.34139	-1.86615	0.00133929	0.0293794
Fungi	Ascomycota	Sordariomycetes	Microascales	Microascaceae	Pseudallescheria	Rhizosphere	4MPS	Spray	2.2248	4.21813	0.309409	-3.74124	-1.65934	0.00223214	0.0455278
Fungi	Ascomycota	Sordariomycetes	Sordariales	Chaetomiaceae	Humicola	Rhizosphere	4MPS	Spray	7.83656	8.17403	6.18424	-2.35954	-1.53107	0.00245536	0.0328726
Fungi	Ascomycota	Sordariomycetes	Hypocreales	Bionectriaceae	Nigrosabulum	Rhizosphere	4MPS	Spray	2.91979	3.46585	2.04534	-1.63066	-1.42507	0.000446429	0.00860268
Fungi	Basidiomycota	Cystobasidiomycetes	Cystobasidiomycetes_ord_Incertae_sedis	Symmetrosporaceae	Symmetrospora	Leaf	1MPT	Spray	0.502271	2.3639	-3.72646	-6.09499	-2.29364	0.000223214	0.0078125
Fungi	Mortierellomycota	Mortierellomycetes	Mortierellales	Mortierellaceae	Linnemannia	Leaf	4MPS	Seed	2.25039	2.93753	1.22905	-1.68183	-2.39173	0.003125	0.0314145
Fungi	Ascomycota	Dothideomycetes	Pleosporales	Sporormiaceae	Preussia	Leaf	4MPS	Seed	1.69858	2.57351	0.0465872	-2.55214	-2.17632	0.000223214	0.00327381
Fungi	Basidiomycota	Agaricomycetes	Agaricales	Pluteaceae	Volvopluteus	Grain	4MPS	Seed	1.70132	3.80413	-5.32611	-9.06632	-3.39489	0	0
Fungi	Ascomycota	Saccharomycetes	Saccharomycetales	Metschnikowiaceae	Kodamaea	Grain	4MPS	Seed	0.718901	2.54559	-4.70498	-7.07228	-2.02184	0.000223214	0.00625
Fungi	Ascomycota	Eurotiomycetes	Eurotiales	Aspergillaceae	Aspergillus	Grain	4MPS	Seed	11.1556	12.2793	8.99988	-3.6413	-1.766	0	0
Fungi	Ascomycota	Eurotiomycetes	Eurotiales	Aspergillaceae	Aspergillus	Grain	4MPS	Spray	12.3264	13.4382	6.42754	-6.8505	-2.83449	0	0
11MPT: one month after inoculation (approximately one month after sowing for seed application and two months after sowing for spray application).
4MPS: approximately 4 months after sowing, near to the end of the crop cycle (reproductive stage R4) .
2med_clr_all: median clr (centered log-ratio) value for all samples in the feature.
3med_clr_Control: median clr (centered log-ratio) value for the Control group of samples.
4med_clr_Ct0861: median clr (centered log-ratio) value for the Ct0861 group of samples.
5med_diff: median difference in clr (centered log-ratio) values between Ct0861 and Control groups (Ct0861 minus Control).
6effect size: median effect size
7P value: P-value of Wilcoxon non-parametric test
8P adj (BH): Benjamini-Hochberg corrected p-value of Wilcoxon non-parametric test
